# Genomic functional architecture predicts ecological adaptation across a highly diverse bacterial phylum

**DOI:** 10.1101/2025.07.04.663154

**Authors:** Samuel G. Huete, Killian Coullin, Elodie Chapeaublanc, Rachel Torchet, Nadia Benaroudj, Mathieu Picardeau

## Abstract

Understanding the genetic basis of ecological adaptation is a fundamental challenge of evolutionary biology. *Spirochaetes* are an ancient bacterial phylum of exceptional ecological breadth, encompassing major human pathogens such as the causative agents of syphilis, Lyme disease, and leptospirosis, alongside free-living species from contrasting environments and recently described species that lack the canonical spiral morphology of the phylum. Here, using a curated dataset of genomes representing all cultivable spirochete species, we show that functional genome architecture (defined as the proportional allocation of coding capacity across biological processes) correlates with ecological lifestyle and phenotypic traits in *Spirochaetes* independently of phylogenetic relationships, with host-dependent lineages from distinct evolutionary origins converging on shared functional profiles. Phylum-wide phylogenomic analyses identified *Brachyspira* as the earliest-diverging lineage, revisiting the evolutionary rooting of the phylum, and establishing that the spiral morphology is ancestral and was lost in a single evolutionary transition also associated with coordinated functional changes. Lastly, ancestral genome reconstruction uncovers the common ancestor as a motile, heterotrophic, and spiral-shaped bacterium, with metabolic and structural features not previously described. Together, these results provide an integrated and functional framework for *Spirochaetes*, illustrating how genome architecture can be used to track the ecological diversification of a widespread bacterial phylum.
