## Supplementary material for "Genomic functional architecture predicts ecological adaptation across a highly diverse bacterial phylum": Table S1

### Sheet: Table_S1_from_R_2.0
Assembly_number	Clade	Species_name	NCBI_ID	Number	Version	Assembly	GC_percentage	Length	N50_type	N50_value	Protein_number	Organism_name	NCBI_tax_ID	Strain	Biosample_accession
GCF_000243815	Leptospirales	Leptospira alexanderi	GCF_000243815.2_gls454062v02	000243815	2	gls454062v02	39.09	4223825	contig-N50	156869	3415	Leptospira alexanderi serovar Manhao 3 str. L 60	1049759	L 60	SAMN02436435
GCF_000332555	Leptospirales	Leptospira alstonii	GCF_000332555.2_gls454193v02	000332555	2	gls454193v02	42.13	4437303	contig-N50	152980	3749	Leptospira alstonii serovar Pingchang str. 80-412	1218564	80-412	SAMN02436571
GCF_000013945	Leptospirales	Leptospira borgpetersenii	GCF_000013945.1_ASM1394v1	000013945	1	ASM1394v1	40.2	3931782	scaffold-N50	3614446	2936	Leptospira borgpetersenii serovar Hardjo-bovis str. L550	355276	L550	SAMN02603615
GCF_000092565	Leptospirales	Leptospira interrogans	GCF_000092565.1_ASM9256v1	000092565	1	ASM9256v1	35.08	4698134	scaffold-N50	4338762	3621	Leptospira interrogans serovar Lai str. 56601	189518	56601	SAMN02603127
GCF_000244515	Leptospirales	Leptospira kirschneri	GCF_000244515.1_Lkirs200702274v2.0	000244515	1	Lkirs200702274v2.0	36.36	4317431	contig-N50	359987	3379	Leptospira kirschneri serovar Valbuzzi str. 200702274	1049968	200702274	SAMN02436380
GCA_000306675	Leptospirales	Leptospira mayottensis	GCF_000306675.2_ASM30667v3	000306675	2	ASM30667v3	38.49	4216282	scaffold-N50	3815263	3333	Leptospira mayottensis 200901116	1192864	200901116	SAMN02436412
GCF_000306255	Leptospirales	Leptospira noguchii	GCF_000306255.2_gls454059v02	000306255	2	gls454059v02	35.48	4710917	contig-N50	280299	3633	Leptospira noguchii serovar Panama str. CZ214	1001595	CZ214	SAMN02436411
GCF_000313175	Leptospirales	Leptospira santarosai	GCF_000313175.2_ASM31317v2	000313175	2	ASM31317v2	41.88	3983611	scaffold-N50	3659905	3469	Leptospira santarosai serovar Shermani str. LT 821	758847	LT 821	SAMN02470123
GCF_006874765	Leptospirales	Leptospira weilii	GCF_006874765.1_ASM687476v1	006874765	1	ASM687476v1	39.85	4381393	scaffold-N50	3965053	3643	Leptospira weilii	28184	CUDO6	SAMN11936708
GCF_000243735	Leptospirales	Leptospira kmetyi	GCF_000243735.2_gls454052v1.0	000243735	2	gls454052v1.0	43.52	4418431	contig-N50	3808637	3930	Leptospira kmetyi serovar Malaysia str. Bejo-Iso9	1049970	Bejo-Iso9	SAMN02436507
GCF_002811955	Leptospirales	Leptospira ellisii	GCF_002811955.2_ASM281195v2	002811955	2	ASM281195v2	46.39	4302282	contig-N50	190896	3878	Leptospira ellisii	2023197	ATI7-C-A5	SAMN07411411
GCF_002811925	Leptospirales	Leptospira barantonii	GCF_002811925.1_ASM281192v1	002811925	1	ASM281192v1	44.84	4392226	contig-N50	347630	3962	Leptospira barantonii	2023184	FH4-C-A1	SAMN07411424
GCF_002811845	Leptospirales	Leptospira adleri	GCF_002811845.1_ASM281184v1	002811845	1	ASM281184v1	43.33	4388198	scaffold-N50	202560	3871	Leptospira adleri	2023186	FH2-B-C1	SAMN07411421
GCF_004770605	Leptospirales	Leptospira gomenensis	GCF_004770605.1_ASM477060v1	004770605	1	ASM477060v1	46.31	4290521	contig-N50	100649	3814	Leptospira gomenensis	2484974	201800297	SAMN10316436
GCF_001729245	Leptospirales	Leptospira tipperaryensis	GCF_001729245.1_ASM172924v1	001729245	1	ASM172924v1	42.4	4591888	scaffold-N50	4105414	4065	Leptospira tipperaryensis	2564040	GWTS#1	SAMN04546715
GCF_003545885	Leptospirales	Leptospira stimsonii	GCF_003545885.1_ASM354588v1	003545885	1	ASM354588v1	39.84	4837465	contig-N50	623593	4293	Leptospira stimsonii	2202203	Yale	SAMN09216405
GCF_003545925	Leptospirales	Leptospira yasudae	GCF_003545925.1_ASM354592v1	003545925	1	ASM354592v1	45.16	4444566	contig-N50	589757	4028	Leptospira yasudae	2202201	F1	SAMN09216371
GCF_016918785	Leptospirales	Leptospira ainazelensis	GCF_016918785.1_ASM1691878v1	016918785	1	ASM1691878v1	40.37	4864687	contig-N50	199138	4337	Leptospira ainazelensis	2810034	201903071	SAMN17767091
GCF_016919175	Leptospirales	Leptospira ainlahdjerensis	GCF_016919175.1_ASM1691917v1	016919175	1	ASM1691917v1	42.24	4843892	contig-N50	127634	4279	Leptospira ainlahdjerensis	2810033	201903070	SAMN17767090
GCF_022267325	Leptospirales	Leptospira sanjuanensis	GCF_022267325.1_ASM2226732v1	022267325	1	ASM2226732v1	43.23	4503289	contig-N50	3958157	4016	Leptospira sanjuanensis	2879643	LGVF02	SAMN21855215
GCF_000243715	Leptospirales	Leptospira broomii	GCF_000243715.2_gls454050v02	000243715	2	gls454050v02	42.77	4395904	contig-N50	2457338	3878	Leptospira broomii serovar Hurstbridge str. 5399	1049789	5399	SAMN02436587
GCF_000306235	Leptospirales	Leptospira fainei	GCF_000306235.2_gls454058v2.0	000306235	2	gls454058v2.0	42.88	4287324	contig-N50	579278	3794	Leptospira fainei serovar Hurstbridge str. BUT 6	1193011	BUT 6	SAMN02436574
GCF_000243675	Leptospirales	Leptospira inadai	GCF_000243675.2_gls454047v02	000243675	2	gls454047v02	43.85	4457871	contig-N50	810442	3882	Leptospira inadai serovar Lyme str. 10	1049790	10	SAMN02436595
GCF_000244755	Leptospirales	Leptospira licerasiae	GCF_000244755.1_ASM24475v3	000244755	1	ASM24475v3	40.83	4211147	contig-N50	553148	3824	Leptospira licerasiae serovar Varillal str. VAR 010	1049972	VAR 010	SAMN02436421
GCF_000306115	Leptospirales	Leptospira wolffii	GCF_000306115.2_gls454061v02	000306115	2	gls454061v02	41.52	4400835	contig-N50	916783	3961	Leptospira wolffii serovar Khorat str. Khorat-H2	1193069	Khorat-H2	SAMN02436578
GCF_002150055	Leptospirales	Leptospira venezuelensis	GCF_002150055.1_ASM215005v1	002150055	1	ASM215005v1	39.39	4306002	contig-N50	895811	3961	Leptospira venezuelensis	1958811	CLM-R50	SAMN06892343
GCF_002812225	Leptospirales	Leptospira haakeii	GCF_002812225.1_ASM281222v1	002812225	1	ASM281222v1	42.18	4191631	scaffold-N50	324807	3799	Leptospira haakeii	2023198	ATI7-C-A2	SAMN07411408
GCF_002811505	Leptospirales	Leptospira hartskeerlii	GCF_002811505.1_ASM281150v1	002811505	1	ASM281150v1	39.56	4048089	scaffold-N50	406654	3689	Leptospira hartskeerlii	2023177	MCA1-C-A1	SAMN07411429
GCF_002812205	Leptospirales	Leptospira neocaledonica	GCF_002812205.1_ASM281220v1	002812205	1	ASM281220v1	39.93	4213808	scaffold-N50	452736	3857	Leptospira neocaledonica	2023192	ES4-C-A1	SAMN07411416
GCF_002811875	Leptospirales	Leptospira perolatii	GCF_002811875.1_ASM281187v1	002811875	1	ASM281187v1	42.4	3985918	contig-N50	332586	3551	Leptospira perolatii	2023191	FH1-B-B1	SAMN07411417
GCF_002811765	Leptospirales	Leptospira saintgironsiae	GCF_002811765.1_ASM281176v1	002811765	1	ASM281176v1	38.92	4083319	contig-N50	551160	3734	Leptospira saintgironsiae	2023183	FH4-C-A2	SAMN07411425
GCF_004770105	Leptospirales	Leptospira andrefontaineae	GCF_004770105.1_ASM477010v1	004770105	1	ASM477010v1	40.05	4281887	contig-N50	460372	3897	Leptospira andrefontaineae	2484976	201800301	SAMN10316440
GCF_004770895	Leptospirales	Leptospira dzoumogneensis	GCF_004770895.1_ASM477089v1	004770895	1	ASM477089v1	41.85	4118320	contig-N50	585855	3751	Leptospira dzoumogneensis	2484904	201601113	SAMN10316368
GCF_004769195	Leptospirales	Leptospira fletcheri	GCF_004769195.1_ASM476919v1	004769195	1	ASM476919v1	47.41	3733663	contig-N50	474571	3373	Leptospira fletcheri	2484981	SSW15	SAMN10316445
GCF_004771275	Leptospirales	Leptospira fluminis	GCF_004771275.1_ASM477127v1	004771275	1	ASM477127v1	47.38	3746420	contig-N50	325090	3379	Leptospira fluminis	2484979	SCS5	SAMN10316443
GCF_003112675	Leptospirales	Leptospira johnsonii	GCF_003112675.1_ASM311267v1	003112675	1	ASM311267v1	42.26	4063992	contig-N50	508309	3727	Leptospira johnsonii	1917820	E8	SAMD00111974
GCF_004769555	Leptospirales	Leptospira koniamboensis	GCF_004769555.1_ASM476955v1	004769555	1	ASM476955v1	39.88	4319728	contig-N50	868904	3937	Leptospira koniambonensis	2484950	201800265	SAMN10316414
GCF_004769595	Leptospirales	Leptospira langatensis	GCF_004769595.1_ASM476959v1	004769595	1	ASM476959v1	45.06	4045464	contig-N50	640893	3658	Leptospira langatensis	2484983	201702690	SAMN10316410
GCF_004769615	Leptospirales	Leptospira sarikeiensis	GCF_004769615.1_ASM476961v1	004769615	1	ASM476961v1	40.32	4373171	contig-N50	278101	3960	Leptospira sarikeiensis	2484943	201702455	SAMN10316407
GCF_004769405	Leptospirales	Leptospira selangorensis	GCF_004769405.1_ASM476940v1	004769405	1	ASM476940v1	40.27	4191189	contig-N50	523715	3831	Leptospira selangorensis	2484982	SSW17	SAMN10316446
GCF_004770055	Leptospirales	Leptospira semungkikensis	GCF_004770055.1_ASM477005v1	004770055	1	ASM477005v1	43.82	3944076	contig-N50	832702	3561	Leptospira semungkisensis	2484985	SSS9	SAMN10316449
GCF_000017685	Leptospirales	Leptospira biflexa	GCF_000017685.1_ASM1768v1	000017685	1	ASM1768v1	38.55	3951448	scaffold-N50	3599677	3648	Leptospira biflexa serovar Patoc strain 'Patoc 1 (Paris)'	456481	Patoc 1 (Paris)	SAMN02603347
GCF_000332475	Leptospirales	Leptospira yanagawae	GCF_000332475.2_gls454202v02	000332475	2	gls454202v02	36	4056240	contig-N50	330086	3733	Leptospira yanagawae serovar Saopaulo str. Sao Paulo = ATCC 700523	1249483	Sao Paulo	SAMN02436394
GCF_002812085	Leptospirales	Leptospira levettii	GCF_002812085.1_ASM281208v1	002812085	1	ASM281208v1	39.27	3875926	scaffold-N50	772998	3560	Leptospira levettii	2023178	MCA2-B-A1	SAMN07411430
GCF_004770445	Leptospirales	Leptospira bouyouniensis	GCF_004770445.1_ASM477044v1	004770445	1	ASM477044v1	35.15	4100043	contig-N50	942431	3782	Leptospira bouyouniensis	2484911	201601297	SAMN10316375
GCF_003114815	Leptospirales	Leptospira ellinghausenii	GCF_003114815.1_ASM311481v1	003114815	1	ASM311481v1	36.53	4193578	contig-N50	397404	3881	Leptospira ellinghausenii	1917822	E18	SAMD00111975
GCF_004769775	Leptospirales	Leptospira jelokensis	GCF_004769775.1_ASM476977v1	004769775	1	ASM476977v1	35.12	4124627	contig-N50	800878	3774	Leptospira jelokensis	2484931	201702419	SAMN10316395
GCF_004769665	Leptospirales	Leptospira kemamanensis	GCF_004769665.1_ASM476966v1	004769665	1	ASM476966v1	38.57	3769371	contig-N50	224302	3476	Leptospira kemamanensis	2484942	201702454	SAMN10316406
GCF_000304275	Leptospirales	Leptospira meyeri	GCF_000304275.1_gls454017v1.0	000304275	1	gls454017v1.0	36.11	4188061	contig-N50	2478877	3833	Leptospira meyeri serovar Hardjo str. Went 5	1193051	Went 5	SAMN02436259
GCF_000332495	Leptospirales	Leptospira terpstrae	GCF_000332495.1_gls454203v02	000332495	1	gls454203v02	36.53	4092188	contig-N50	372285	3803	Leptospira terpstrae serovar Hualin str. LT 11-33 = ATCC 700639	1257025	LT 11-33	SAMN02436484
GCF_000332455	Leptospirales	Leptospira vanthielii	GCF_000332455.1_gls454199v02	000332455	1	gls454199v02	36.64	4232327	contig-N50	164554	3980	Leptospira vanthielii serovar Holland str. Waz Holland = ATCC 700522	1218591	Waz Holland	SAMN02436568
GCF_000332515	Leptospirales	Leptospira wolbachii	GCF_000332515.2_gls454195v02	000332515	2	gls454195v02	35.03	4081981	contig-N50	2540234	3783	Leptospira wolbachii serovar Codice str. CDC	1218599	CDC	SAMN02436569
GCF_002812125	Leptospirales	Leptospira brenneri	GCF_002812125.1_ASM281212v1	002812125	1	ASM281212v1	38.55	4113151	contig-N50	489086	3804	Leptospira brenneri	2023182	JW2-C-A2	SAMN07411426
GCF_002811945	Leptospirales	Leptospira harrisiae	GCF_002811945.1_ASM281194v1	002811945	1	ASM281194v1	38.87	3946761	scaffold-N50	2088660	3626	Leptospira harrisiae	2023189	FH2-B-A1	SAMN07411419
GCF_004770905	Leptospirales	Leptospira bandrabouensis	GCF_004770905.1_ASM477090v1	004770905	1	ASM477090v1	37.36	4027579	contig-N50	2180649	3749	Leptospira bandrabouensis	2484903	201601111	SAMN10316367
GCF_004769285	Leptospirales	Leptospira bourretii	GCF_004769285.1_ASM476928v1	004769285	1	ASM476928v1	38.01	4235722	contig-N50	708835	3911	Leptospira bourretii	2484962	201800280	SAMN10316426
GCF_004770265	Leptospirales	Leptospira congkakensis	GCF_004770265.1_ASM477026v1	004770265	1	ASM477026v1	37.34	4003841	contig-N50	682760	3648	Leptospira congkakensis	2484932	201702421	SAMN10316396
GCF_004769235	Leptospirales	Leptospira kanakyensis	GCF_004769235.1_ASM476923v1	004769235	1	ASM476923v1	36.71	4138228	contig-N50	1010756	3831	Leptospira kanakyensis	2484968	201800292	SAMN10316432
GCF_004769455	Leptospirales	Leptospira montravelensis	GCF_004769455.1_ASM476945v1	004769455	1	ASM476945v1	33.99	4083426	contig-N50	1385913	3786	Leptospira montravelensis	2484961	201800279	SAMN10316425
GCF_004770475	Leptospirales	Leptospira mtsangambouensis	GCF_004770475.1_ASM477047v1	004770475	1	ASM477047v1	37.83	4083871	contig-N50	1411831	3771	Leptospira mtsangambouensis	2484912	201601298	SAMN10316376
GCF_004770765	Leptospirales	Leptospira noumeaensis	GCF_004770765.1_ASM477076v1	004770765	1	ASM477076v1	36.5	4108400	contig-N50	616770	3795	Leptospira noumeaensis	2484964	201800287	SAMN10316428
GCF_004769575	Leptospirales	Leptospira perdikensis	GCF_004769575.1_ASM476957v1	004769575	1	ASM476957v1	38.35	4001979	contig-N50	832751	3679	Leptospira perdikensis	2484948	201702692	SAMN10316412
GCF_016918735	Leptospirales	Leptospira abararensis	GCF_016918735.1_ASM1691873v1	016918735	1	ASM1691873v1	37.41	4176760	contig-N50	191231	3903	Leptospira abararensis	2810036	201903074	SAMN17767093
GCF_016919165	Leptospirales	Leptospira chreensis	GCF_016919165.1_ASM1691916v1	016919165	1	ASM1691916v1	38.76	4489308	contig-N50	122992	3811	Leptospira chreensis	2810035	201903075	SAMN17767092
GCF_004770995	Leptospirales	Leptospira idonii	GCF_004770995.1_ASM477099v1	004770995	1	ASM477099v1	38.84	4088029	contig-N50	195150	3763	Leptospira idonii	1193500	201300427	SAMN10316364
GCF_004771005	Leptospirales	Leptospira ilyithenensis	GCF_004771005.1_ASM477100v1	004771005	1	ASM477100v1	41.1	4211893	contig-N50	266913	3882	Leptospira ilyithenensis	2484901	201400974	SAMN10316365
GCF_003114835	Leptospirales	Leptospira kobayashii	GCF_003114835.1_ASM311483v1	003114835	1	ASM311483v1	40.88	4294786	contig-N50	382600	3877	Leptospira kobayashii	1917830	E30	SAMD00111976
GCF_004770745	Leptospirales	Leptospira ognonensis	GCF_004770745.1_ASM477074v1	004770745	1	ASM477074v1	37.07	3988113	scaffold-N50	305521	3679	Leptospira ognonensis	2484945	201702476	SAMN10316409
GCF_003114855	Leptospirales	Leptospira ryugenii	GCF_003114855.1_ASM311485v1	003114855	1	ASM311485v1	38.35	3951395	scaffold-N50	715814	3666	Leptospira ryugenii	1917863	YH101	SAMD00111977
GCF_000243335	Leptospirales	Leptonema illini	GCF_000243335.1_ASM24333v1	000243335	1	ASM24333v1	53.22	4522760	scaffold-N50	4325094	4129	Leptonema illini DSM 21528	929563	DSM 21528	SAMN02256522
GCF_000266885	Leptospirales	Turneriella parva	GCF_000266885.1_ASM26688v1	000266885	1	ASM26688v1	53.37	4409302	scaffold-N50	4384015	4065	Turneriella parva DSM 21527	869212	DSM 21527	SAMN02232065
GCF_001936255	Borreliaceae	Borrelia anserina	GCF_001936255.1_ASM193625v1	001936255	1	ASM193625v1	27.93	1042690	scaffold-N50	906833	932	Borrelia anserina Es	1365188	Es-UTHSCSA	SAMN04359737
GCF_023035295	Borreliaceae	Borrelia coriaceae	GCF_023035295.1_ASM2303529v1	023035295	1	ASM2303529v1	28.97	1787333	scaffold-N50	920509	1613	Borrelia coriaceae	144	Co53	SAMN18441555
GCF_000259345	Borreliaceae	Borrelia crocidurae	GCF_000259345.1_ASM25934v1	000259345	1	ASM25934v1	25.55	1528893	scaffold-N50	919477	1225	Borrelia crocidurae str. Achema	1155096	Achema	SAMN02604274
GCF_000523535	Borreliaceae	Borrelia duttonii	GCF_000523535.1_BOR_261	000523535	1	BOR_261	29.74	1640950	contig-N50	907993	1220	Borrelia duttonii CR2A	1432657	CR2A	SAMN02641560
GCF_020422925	Borreliaceae	Borrelia hermsii	GCF_020422925.2_ASM2042292v2	020422925	2	ASM2042292v2	30.54	1161689	scaffold-N50	922482	1045	Borrelia hermsii	140	ML2	SAMN21374108
GCF_000500065	Borreliaceae	Borrelia hispanica	GCF_000500065.1_AB2	000500065	1	AB2	28.12	1783846	contig-N50	216648	1563	Borrelia hispanica CRI	1417229	CRI	SAMN02471307
GCF_014084025	Borreliaceae	Borrelia mahuryensis	GCF_014084025.1_ASM1408402v1	014084025	1	ASM1408402v1	29.72	1236294	scaffold-N50	918483	1087	Candidatus Borrelia mahuryensis	2608247	A-FGy1	SAMN12690807
GCF_008931845	Borreliaceae	Borrelia maritima	GCF_008931845.1_ASM893184v1	008931845	1	ASM893184v1	26.03	1109596	scaffold-N50	902176	989	Borrelia maritima	2761123	CA690	SAMN08925038
GCF_019668505	Borreliaceae	Borrelia miyamotoi	GCF_019668505.1_ASM1966850v1	019668505	1	ASM1966850v1	28.88	906165	scaffold-N50	906165	812	Borrelia miyamotoi	47466	HT31	SAMD00264446
GCF_000512145	Borreliaceae	Borrelia parkeri	GCF_000512145.1_ASM51214v2	000512145	1	ASM51214v2	28.87	1030684	scaffold-N50	916945	937	Borrelia parkeri HR1	1435045	HR1	SAMN02641595
GCF_000500045	Borreliaceae	Borrelia persica	GCF_000500045.1_AB6.5.1	000500045	1	AB6.5.1	29.14	1784977	contig-N50	215270	1447	Borrelia persica No12	1417230	No12	SAMN02471306
GCF_000019705	Borreliaceae	Borrelia recurrentis	GCF_000019705.1_ASM1970v1	000019705	1	ASM1970v1	28.18	1242163	scaffold-N50	930981	1071	Borrelia recurrentis A1	412418	A1	SAMN02603586
GCF_003076595	Borreliaceae	Borreliella tachyglossi	GCF_003076595.1_ASM307659v1	003076595	1	ASM307659v1	29.83	1097749	scaffold-N50	937305	1000	Candidatus Borrelia tachyglossi	1964448	Bc-F10-1268	SAMN07807165
GCF_003606285	Borreliaceae	Borrelia turcica	GCF_003606285.1_ASM360628v1	003606285	1	ASM360628v1	30.6	1283624	scaffold-N50	957653	1231	Borrelia turcica IST7	1104446	IST7	SAMN08918700
GCF_000012085	Borreliaceae	Borrelia turicatae	GCF_000012085.2_ASM1208v2	000012085	2	ASM1208v2	30.17	1165365	scaffold-N50	917330	1035	Borrelia turicatae 91E135	314724	91E135-Oz1	SAMN02603508
GCF_026571835	Borreliaceae	Borreliella afzelii	GCF_026571835.1_ASM2657183v1	026571835	1	ASM2657183v1	28.33	906136	scaffold-N50	906136	810	Borreliella afzelii	29518	JANAGAF1173	SAMN18753473
GCF_030445085	Borreliaceae	Borreliella americana	GCF_030445085.1_ASM3044508v1	030445085	1	ASM3044508v1	26.29	1003506	scaffold-N50	904719	906	Borreliella americana	478807	SCW41	SAMN10141354
GCF_000196215	Borreliaceae	Borreliella bavariensis	GCF_000196215.1_ASM19621v1	000196215	1	ASM19621v1	26.79	986914	scaffold-N50	904246	901	Borreliella bavariensis PBi	290434	PBi	SAMN02603240
GCF_030439775	Borreliaceae	Borreliella bissettii	GCF_030439775.1_ASM3043977v1	030439775	1	ASM3043977v1	27.04	1012412	scaffold-N50	901242	919	Borreliella bissettiae	64897	Pgeb	SAMN10141355
GCF_000181575	Borreliaceae	Borreliella burgdorferi	GCF_000181575.2_ASM18157v2	000181575	2	ASM18157v2	28.92	1321434	scaffold-N50	170966	1242	Borreliella burgdorferi Bol26	445984	Bol26	SAMN02436166
GCF_030438475	Borreliaceae	Borreliella californiensis	GCF_030438475.1_ASM3043847v1	030438475	1	ASM3043847v1	26.29	1003056	scaffold-N50	902651	903	Borreliella californiensis	373543	CA443	SAMN10141370
GCA_000808095	Borreliaceae	Borreliella chilensis	GCA_000808095.1_ASM80809v1	000808095	1	ASM80809v1	27.3	982238	scaffold-N50	900694	898	Borrelia chilensis	1245910	VA1	SAMN03166165
GCF_030438365	Borreliaceae	Borreliella finlandensis	GCF_030438365.1_ASM3043836v1	030438365	1	ASM3043836v1	26.69	1002970	scaffold-N50	902601	919	Borrelia finlandensis	498741	Z11	SAMN10141372
GCF_026572315	Borreliaceae	Borreliella garinii	GCF_026572315.1_ASM2657231v1	026572315	1	ASM2657231v1	28.33	905692	scaffold-N50	905692	812	Borreliella garinii	29519	JAASAAF1041	SAMN18753451
GCF_030438115	Borreliaceae	Borreliella japonica	GCF_030438115.1_ASM3043811v1	030438115	1	ASM3043811v1	26.45	1017684	scaffold-N50	907874	912	Borreliella japonica	34095	Miyazaki2E	SAMN10141374
GCF_030437705	Borreliaceae	Borreliella lanei	GCF_030437705.1_ASM3043770v1	030437705	1	ASM3043770v1	26.56	1007738	scaffold-N50	907274	916	Borreliella lanei	373540	CA-28-91	SAMN10141376
GCF_001936295	Borreliaceae	Borreliella mayonii	GCF_001936295.1_ASM193629v1	001936295	1	ASM193629v1	26.99	1302058	scaffold-N50	904387	1181	Borreliella mayonii	1674146	MN14-1539	SAMN04979182
GCF_030436445	Borreliaceae	Borreliella spielmanii	GCF_030436445.1_ASM3043644v1	030436445	1	ASM3043644v1	26.29	1010126	scaffold-N50	902672	923	Borreliella spielmanii	88916	Pmew	SAMN10141378
GCF_030439285	Borreliaceae	Borreliella turdi	GCF_030439285.1_ASM3043928v1	030439285	1	ASM3043928v1	25.9	1009219	scaffold-N50	908244	914	Borrelia turdi	57863	Ya501	SAMN10141384
GCF_000170955	Borreliaceae	Borreliella valaisiana	GCF_000170955.2_ASM17095v2	000170955	2	ASM17095v2	25.87	1258864	scaffold-N50	913294	1144	Borreliella valaisiana VS116	445987	VS116	SAMN02436326
GCF_030436185	Borreliaceae	Borreliella yangtzensis	GCF_030436185.1_ASM3043618v1	030436185	1	ASM3043618v1	26.37	1008882	scaffold-N50	909296	924	Borreliella yangtzensis	683292	CW61	SAMN10141387
GCF_023035875	Borreliaceae	Borrelia puertoricensis	GCF_023035875.1_ASM2303587v1	023035875	1	ASM2303587v1	29.65	1868579	scaffold-N50	109607	1620	Borrelia puertoricensis	2756107	SUM	SAMN19000909
GCF_023035835	Borreliaceae	Borrelia venezuelensis	GCF_023035835.1_ASM2303583v1	023035835	1	ASM2303583v1	28.96	1282705	scaffold-N50	926328	1116	Borrelia venezuelensis	1653839	RMA01	SAMN15156993
GCF_027925085	Borreliaceae	Borrelia fainii	GCF_027925085.1_ASM2792508v1	027925085	1	ASM2792508v1	28.04	1195152	scaffold-N50	951861	1028	Candidatus Borrelia fainii	2518322	Qtaro	SAMD00557599
GCF_032595875	Borreliaceae	Borreliella andersonii	GCF_032595875.1_ASM3259587v1	032595875	1	ASM3259587v1	26.49	996459	scaffold-N50	902021	897	Borreliella andersonii	42109	21038	SAMN34060371
GCF_030440315	Borreliaceae	Borreliella carolinensis	GCF_030440315.2_ASM3044031v2	030440315	2	ASM3044031v2	26.79	1007834	scaffold-N50	901361	910	Borreliella carolinensis	478174	SCGT-18	SAMN10141371
GCF_030437945	Borreliaceae	Borreliella kurtenbachii	GCF_030437945.1_ASM3043794v1	030437945	1	ASM3043794v1	26.77	1015378	scaffold-N50	901026	917	Borreliella kurtenbachii	1196056	25015	SAMN10141375
GCF_030440365	Borreliaceae	Borreliella lusitaniae	GCF_030440365.1_ASM3044036v1	030440365	1	ASM3044036v1	26.33	1025544	scaffold-N50	903614	936	Borrelia lusitaniae	100177	PotiB2	SAMN10141377
GCF_030439705	Borreliaceae	Borreliella tanukii	GCF_030439705.1_ASM3043970v1	030439705	1	ASM3043970v1	26.65	1012946	scaffold-N50	913310	922	Borrelia tanukii	56146	TanegashimaAS9	SAMN10141381
GCF_008016755	Brachyspira	Brachyspira aalborgi	GCF_008016755.1_ASM801675v1	008016755	1	ASM801675v1	29.08	2609344	scaffold-N50	355956	2351	Brachyspira aalborgi	29522	PC2022III	SAMN10696502
GCF_000518245	Brachyspira	Brachyspira alvinipulli	GCF_000518245.1_ASM51824v1	000518245	1	ASM51824v1	27.06	3420763	scaffold-N50	342358	3071	Brachyspira alvinipulli ATCC 51933	1408430	ATCC 51933	SAMN02585000
GCF_000316195	Brachyspira	Brachyspira hampsonii	GCF_000316195.1_ASM31619v1	000316195	1	ASM31619v1	28.59	3037350	scaffold-N50	1924647	2591	Brachyspira hampsonii 30446	1289135	30446 - IDAC 161111-01	SAMN01096567
GCF_017751225	Brachyspira	Brachyspira hyodysenteriae	GCF_017751225.1_ASM1775122v1	017751225	1	ASM1775122v1	24.73	3085162	scaffold-N50	3052634	2652	Brachyspira hyodysenteriae	159	Bh743-7	SAMN13511716
GCF_000384655	Brachyspira	Brachyspira innocens	GCF_000384655.1_ASM38465v1	000384655	1	ASM38465v1	26.96	3281611	contig-N50	52799	2849	Brachyspira innocens ATCC 29796	1267004	B256	SAMN02440503
GCF_000223215	Brachyspira	Brachyspira intermedia	GCF_000223215.1_ASM22321v1	000223215	1	ASM22321v1	24.12	3308048	scaffold-N50	3304788	2831	Brachyspira intermedia PWS/A	1045858	PWS/A	SAMN02603670
GCF_000092845	Brachyspira	Brachyspira murdochii	GCF_000092845.1_ASM9284v1	000092845	1	ASM9284v1	27.75	3241804	scaffold-N50	3241804	2768	Brachyspira murdochii DSM 12563	526224	DSM 12563	SAMN00001910
GCF_000143725	Brachyspira	Brachyspira pilosicoli	GCF_000143725.1_ASM14372v1	000143725	1	ASM14372v1	27.9	2586443	scaffold-N50	2586443	2272	Brachyspira pilosicoli 95/1000	759914	95/1000	SAMN02603103
GCF_001049755	Brachyspira	Brachyspira suanatina	GCF_001049755.1_BRSU_AN4859_03	001049755	1	BRSU_AN4859_03	28.32	3258009	contig-N50	2243936	2781	Brachyspira suanatina	381802	AN4859/03	SAMEA3323226
GCF_900112165	Brevinematales	Brevinema andersonii	GCF_900112165.1_IMG-taxon_2597490362_annotated_assembly	900112165	1	IMG-taxon_2597490362_annotated_assembly	35.4	1501400	scaffold-N50	65411	1463	Brevinema andersonii	34097	ATCC 43811	SAMN02745150
GCF_023525255	Brevinematales	Thermospira aquatica	GCF_023525255.1_ASM2352525v1	023525255	1	ASM2352525v1	43.15	2515453	scaffold-N50	2515453	2319	Thermospira aquatica	2828656	F1F22	SAMN17736053
GCA_025266855	Brevinematales	Longinema margulisiae	GCA_025266855.1_ASM2526685v1	025266855	1	ASM2526685v1	45.43	2430673	scaffold-N50	2430673	2484	Brevinematales bacterium NS	2979017	NS	SAMN14772561
GCF_900167025	Treponemataceae	Treponema berlinense	GCF_900167025.1_IMG-taxon_2582581319_annotated_assembly	900167025	1	IMG-taxon_2582581319_annotated_assembly	39.13	2521032	scaffold-N50	162519	2162	Treponema berlinense	225004	ATCC BAA-909	SAMN02745152
GCF_000212415	Treponemataceae	Treponema brennaborense	GCF_000212415.1_ASM21241v1	000212415	1	ASM21241v1	51.47	3055580	scaffold-N50	3055580	2571	Treponema brennaborense DSM 12168	906968	DSM 12168	SAMN00713613
GCF_900111035	Treponemataceae	Treponema bryantii	GCF_900111035.1_IMG-taxon_2623620477_annotated_assembly	900111035	1	IMG-taxon_2623620477_annotated_assembly	37.14	3432581	scaffold-N50	420425	3041	Treponema bryantii	163	B25	SAMN04487977
GCF_000219725	Treponemataceae	Gracilinema caldarium	GCF_000219725.1_ASM21972v1	000219725	1	ASM21972v1	45.58	3239340	scaffold-N50	3239340	2820	Gracilinema caldarium DSM 7334	744872	DSM 7334	SAMN02232064
GCF_000008185	Treponemataceae	Treponema denticola	GCF_000008185.1_ASM818v1	000008185	1	ASM818v1	37.87	2843201	scaffold-N50	2843201	2530	Treponema denticola ATCC 35405	243275	ATCC 35405	SAMN02603967
GCF_000413055	Treponemataceae	Treponema maltophilum	GCF_000413055.1_Trep_malt_ATCC_51939_V1	000413055	1	Trep_malt_ATCC_51939_V1	47.82	2530388	scaffold-N50	2530388	2262	Treponema maltophilum ATCC 51939	1125699	ATCC 51939	SAMN02596987
GCF_017161265	Treponemataceae	Treponema medium	GCF_017161265.1_ASM1716126v1	017161265	1	ASM1716126v1	44.26	2721998	scaffold-N50	2721998	2291	Treponema medium	58231	ATCC 700293	SAMN09721498
GCF_000410535	Treponemataceae	Treponema pallidum	GCF_000410535.2_ASM41053v2	000410535	2	ASM41053v2	52.79	1139633	scaffold-N50	1139633	976	Treponema pallidum subsp. pallidum str. Nichols	243276	Nichols	SAMN02603005
GCF_000217655	Treponemataceae	Treponema paraluiscuniculi	GCF_000217655.1_ASM21765v1	000217655	1	ASM21765v1	52.74	1133390	scaffold-N50	1133390	961	Treponema paraluiscuniculi Cuniculi A	545776	Cuniculi A	SAMN02603006
GCF_017893965	Treponemataceae	Treponema parvum	GCF_017893965.1_ASM1789396v1	017893965	1	ASM1789396v1	43.98	2658287	scaffold-N50	2658287	2271	Treponema parvum	138851	ATCC 700770	SAMN15062831
GCF_900497595	Treponemataceae	Treponema pectinovorum	GCF_900497595.1_PRJEB27760	900497595	1	PRJEB27760	38.32	2224027	contig-N50	502263	1871	Treponema pectinovorum	164	Marseille-3-CSURP7641	SAMEA4789890
GCF_000447675	Treponemataceae	Treponema pedis	GCF_000447675.1_ASM44767v1	000447675	1	ASM44767v1	36.9	2889325	scaffold-N50	2889325	2556	Treponema pedis str. T A4	1291379	T A4	SAMN02603890
GCF_016117655	Treponemataceae	Treponema peruense	GCF_016117655.1_ASM1611765v1	016117655	1	ASM1611765v1	41.24	2738066	scaffold-N50	2738066	2370	Treponema peruense	2787628	RCC2812	SAMN16746786
GCF_008153345	Treponemataceae	Treponema phagedenis	GCF_008153345.1_ASM815334v1	008153345	1	ASM815334v1	39.91	3372116	scaffold-N50	3372116	2634	Treponema phagedenis	162	B43.1	SAMN12512735
GCF_022773975	Treponemataceae	Treponema porcinum	GCF_022773975.1_ASM2277397v1	022773975	1	ASM2277397v1	42.82	2348404	contig-N50	136982	2051	Treponema porcinum	261392	SUG863	SAMN26526087
GCF_000214375	Treponemataceae	Treponema primitia	GCF_000214375.1_ASM21437v1	000214375	1	ASM21437v1	50.84	4059867	scaffold-N50	4059867	3469	Treponema primitia ZAS-2	545694	ZAS-2	SAMN02603452
GCF_000755145	Treponemataceae	Treponema putidum	GCF_000755145.1_ASM75514v1	000755145	1	ASM75514v1	35.74	2800562	scaffold-N50	2796913	2444	Treponema putidum	221027	OMZ 758 (ATCC 700334)	SAMN02980915
GCF_014202035	Treponemataceae	Treponema rectale	GCF_014202035.1_ASM1420203v1	014202035	1	ASM1420203v1	41.6	2869177	scaffold-N50	1039330	2398	Treponema rectale	744512	DSM 103679	SAMN14908544
GCF_014201975	Treponemataceae	Treponema ruminis	GCF_014201975.1_ASM1420197v1	014201975	1	ASM1420197v1	43.52	3323807	scaffold-N50	397985	2784	Treponema ruminis	744515	DSM 103462	SAMN14908472
GCF_000255555	Treponemataceae	Treponema saccharophilum	GCF_000255555.1_ASM25555v2	000255555	1	ASM25555v2	52.69	3453898	contig-N50	138893	2891	Treponema saccharophilum DSM 2985	907348	DSM 2985	SAMN02261376
GCF_024181585	Treponemataceae	Treponema socranskii	GCF_024181585.1_ASM2418158v1	024181585	1	ASM2418158v1	48.99	2805741	scaffold-N50	2805741	2430	Treponema socranskii subsp. buccale	69713	ATCC 35534	SAMN15042362
GCF_000195275	Treponemataceae	Treponema succinifaciens	GCF_000195275.1_ASM19527v1	000195275	1	ASM19527v1	38.91	2897425	scaffold-N50	2731853	2703	Treponema succinifaciens DSM 2489	869209	DSM 2489	SAMN00713601
GCF_000412995	Treponemataceae	Treponema vincentii	GCF_000412995.1_Trep_vinc_F0403_V1	000412995	1	Trep_vinc_F0403_V1	45.54	2693493	scaffold-N50	2347197	2363	Treponema vincentii F0403	1125702	F0403	SAMN02596984
GCF_014737315	Treponemataceae	Treponema zioleckii	GCF_014737315.1_ASM1473731v1	014737315	1	ASM1473731v1	40.78	3876957	scaffold-N50	48452	3360	Treponema zioleckii	331680	kT3	SAMN02950951
GCF_021021555	Treponemataceae	Teretinema zuelzerae	GCF_021021555.1_ASM2102155v1	021021555	1	ASM2102155v1	49.04	3621248	contig-N50	1989004	3045	Teretinema zuelzerae	156	DSM 1903	SAMN21040264
GCF_016616095	Treponemataceae	Breznakiella homolactica	GCF_016616095.2_ASM1661609v2	016616095	2	ASM1661609v2	52.92	4646109	scaffold-N50	4646109	4080	Breznakiella homolactica	2798577	RmG30	SAMN17121750
GCF_022376835	Treponemataceae	Brucepastera parasyntrophica	GCF_022376835.1_ASM2237683v1	022376835	1	ASM2237683v1	45.97	3239032	scaffold-N50	3239032	2884	Brucepastera parasyntrophica	2880008	RmG11	SAMN21038324
GCF_000214355	Treponemataceae	Leadbettera azotonutricia	GCF_000214355.1_ASM21435v1	000214355	1	ASM21435v1	49.8	3855671	scaffold-N50	3855671	3368	Leadbettera azotonutricia ZAS-9	545695	ZAS-9	SAMN02603453
GCF_028748145	Entomospira	Entomospira culicis	GCF_028748145.1_ASM2874814v1	028748145	1	ASM2874814v1	43.14	1769585	scaffold-N50	1639587	1623	Entomospira culicis	2719989	BR151	SAMN33275005
GCF_028748125	Entomospira	Entomospira entomophilus	GCF_028748125.1_ASM2874812v1	028748125	1	ASM2874812v1	38.8	1785308	scaffold-N50	1486142	1686	Entomospira entomophila	2719988	BR193	SAMN33275007
GCF_028748105	Entomospira	Entomospira nematocera	GCF_028748105.1_ASM2874810v1	028748105	1	ASM2874810v1	39.26	1680475	scaffold-N50	1418820	1535	Entomospira nematocerorum	2719987	BR208	SAMN33275008
GCF_000373545	Other Spirochaetia	Alkalispirochaeta alkalica	GCF_000373545.1_ASM37354v1	000373545	1	ASM37354v1	56.01	3358314	scaffold-N50	145061	2643	Alkalispirochaeta alkalica DSM 8900	942938	DSM 8900	SAMN02440429
GCF_900156105	Other Spirochaetia	Alkalispirochaeta americana	GCF_900156105.1_IMG-taxon_2706795025_annotated_assembly	900156105	1	IMG-taxon_2706795025_annotated_assembly	54.31	3309052	scaffold-N50	162526	2848	Alkalispirochaeta americana	159291	ASpG1	SAMN05920897
GCF_002916695	Other Spirochaetia	Alkalispirochaeta sphaeroplastigenens	GCF_002916695.1_ASM291669v1	002916695	1	ASM291669v1	57.81	3354883	contig-N50	95244	2797	Alkalispirochaeta sphaeroplastigenens	1187066	JC133	SAMN04348345
GCF_002087085	Other Spirochaetia	Marispirochaeta aestuarii	GCF_002087085.1_ASM208708v1	002087085	1	ASM208708v1	50.76	4216685	contig-N50	190557	3789	Marispirochaeta aestuarii	1963862	JC444	SAMN06461300
GCF_008329965	Other Spirochaetia	Oceanispirochaeta crateris	GCF_008329965.1_ASM832996v1	008329965	1	ASM832996v1	43.24	4012482	scaffold-N50	4012482	3527	Oceanispirochaeta crateris	2518645	K2	SAMN10920396
GCF_000208385	Other Spirochaetia	Parasphaerochaeta coccoides	GCF_000208385.1_ASM20838v1	000208385	1	ASM20838v1	50.56	2227296	scaffold-N50	2227296	1830	Parasphaerochaeta coccoides DSM 17374	760011	DSM 17374	SAMN00713608
GCF_009695635	Other Spirochaetia	Bullifex porci	GCF_009695635.1_ASM969563v1	009695635	1	ASM969563v1	37.75	2420487	contig-N50	78751	2253	Bullifex porci	2606638	NM-380-WT-3C1	SAMN12619168
GCF_000507245	Other Spirochaetia	Salinispira pacifica	GCF_000507245.1_ASM50724v1	000507245	1	ASM50724v1	51.86	3782798	scaffold-N50	3782798	3160	Salinispira pacifica	1307761	L21-RPul-D2	SAMN02641517
GCF_000378205	Other Spirochaetia	Sediminispirochaeta bajacaliforniensis	GCF_000378205.1_ASM37820v1	000378205	1	ASM37820v1	44.33	4576607	scaffold-N50	176769	4152	Sediminispirochaeta bajacaliforniensis DSM 16054	1123274	DSM 16054	SAMN02441006
GCF_000143985	Other Spirochaetia	Sediminispirochaeta smaragdinae	GCF_000143985.1_ASM14398v1	000143985	1	ASM14398v1	48.97	4653970	scaffold-N50	4653970	4249	Sediminispirochaeta smaragdinae DSM 11293	573413	DSM 11293	SAMN00017394
GCF_000190435	Other Spirochaetia	Sphaerochaeta globosa	GCF_000190435.1_ASM19043v1	000190435	1	ASM19043v1	48.87	3316466	scaffold-N50	3316466	3026	Sphaerochaeta globosa str. Buddy	158189	Buddy	SAMN00713587
GCF_003429665	Other Spirochaetia	Sphaerochaeta halotolerans	GCF_003429665.1_ASM342966v1	003429665	1	ASM342966v1	47.25	2927075	scaffold-N50	208965	2741	Sphaerochaeta halotolerans	2293840	4-11	SAMN09781802
GCF_000236685	Other Spirochaetia	Sphaerochaeta pleomorpha	GCF_000236685.1_ASM23668v1	000236685	1	ASM23668v1	46.2	3590853	scaffold-N50	3590853	3188	Sphaerochaeta pleomorpha str. Grapes	158190	Grapes	SAMN02261363
GCF_000242595	Other Spirochaetia	Spirochaeta africana	GCF_000242595.2_ASM24259v3	000242595	2	ASM24259v3	57.77	3285855	scaffold-N50	3285855	2780	Spirochaeta africana DSM 8902	889378	DSM 8902	SAMN02232053
GCF_000426705	Other Spirochaetia	Spirochaeta cellobiosiphila	GCF_000426705.1_ASM42670v1	000426705	1	ASM42670v1	36.2	3949848	scaffold-N50	394611	3620	Spirochaeta cellobiosiphila DSM 17781	1123275	DSM 17781	SAMN02441512
GCF_014207565	Other Spirochaetia	Spirochaeta isovalerica	GCF_014207565.1_ASM1420756v1	014207565	1	ASM1420756v1	44.02	4875193	scaffold-N50	401889	4318	Spirochaeta isovalerica	150	DSM 2461	SAMN14908459
GCF_000758165	Other Spirochaetia	Spirochaeta lutea	GCF_000758165.1_Spiroch1.0	000758165	1	Spiroch1.0	49.1	3532909	scaffold-N50	221765	2892	Spirochaeta lutea	1480694	JC230	SAMN02708690
GCF_000184345	Other Spirochaetia	Spirochaeta thermophila	GCF_000184345.1_ASM18434v2	000184345	1	ASM18434v2	60.92	2560222	scaffold-N50	2560222	2282	Winmispira thermophila DSM 6578	869211	DSM 6578	SAMN00191235
GCF_008329945	Other Spirochaetia	Thiospirochaeta perfilievii	GCF_008329945.1_ASM832994v1	008329945	1	ASM832994v1	31.21	3700583	scaffold-N50	3667739	3323	Thiospirochaeta perfilievii	252967	P	SAMN10884989
