## Supplementary material for "Genomic functional architecture predicts ecological adaptation across a highly diverse bacterial phylum": Table S4

### Sheet: Table_S4
Species	A	B	C	D	E	F	G	H	I	J	K	L	M	N	O	P	Q	T	U	V	S
Leptospira alexanderi	0	0.155958	4.95945	1.466	4.83468	2.05864	3.15034	4.4292	3.49345	4.86588	4.89707	5.33375	7.23643	2.68247	3.11915	2.80724	1.21647	5.24017	0.998129	1.52838	35.5271
Leptospira alstonii	0	0.169875	4.78482	1.359	4.53001	2.18007	2.97282	4.33182	3.39751	4.61495	4.98301	4.67157	6.82333	2.85957	3.1427	2.91619	1.359	5.83239	0.962627	1.50057	36.6082
Leptospira borgpetersenii	0	0.179921	5.54156	1.47535	5.25369	2.62684	2.98669	4.96582	3.49046	5.61353	4.53401	5.72148	7.62864	3.13062	3.49046	2.77078	1.11551	5.07377	1.15149	1.5833	31.6661
Leptospira interrogans	0.0298507	0.179104	4.95522	1.37313	4.74627	2.23881	3.19403	4.47761	3.40299	4.89552	4.26866	4.41791	7.34328	2.89552	3.22388	2.98507	1.22388	5.46269	1.04478	1.13433	36.5075
Leptospira kirschneri	0	0.155135	5.0574	1.30313	4.77816	2.35805	2.97859	4.65405	3.53708	4.90226	4.2507	4.12659	7.32237	3.00962	3.31989	3.07167	1.30313	5.64691	1.08594	1.33416	35.8052
Leptospira mayottensis	0	0.156544	5.10332	1.47151	4.88416	2.31684	2.81778	3.97621	3.47527	4.97808	4.75892	5.85473	7.38885	2.91171	3.44396	3.03694	1.18973	5.35379	1.0645	1.34627	34.4709
Leptospira noguchii	0	0.146499	4.83446	1.31849	4.54146	2.25608	2.98857	4.36566	3.39877	4.80516	4.13126	4.80516	7.03194	2.92997	3.13507	2.98857	1.17199	5.44975	1.02549	1.37709	37.2986
Leptospira santarosai	0	0.157282	4.87575	1.54137	4.81283	2.29632	2.70525	4.49827	3.24001	5.06449	4.46681	5.50488	7.10915	2.83108	3.1771	2.98836	1.10098	5.37905	1.16389	1.63573	35.4514
Leptospira weilii	0	0.145264	4.76467	1.56886	4.64846	2.14991	2.78908	3.71877	3.28298	4.67751	4.99709	5.11331	7.0308	2.90529	3.13771	2.73097	1.0459	5.20046	1.0459	1.51075	37.5363
Leptospira kmetyi	0.0258732	0.155239	5.20052	1.16429	5.07115	2.01811	2.76843	4.29495	4.13972	4.26908	6.70116	3.20828	7.29625	2.53558	3.23415	3.31177	1.68176	6.33894	0.957309	1.31953	34.3079
Leptospira ellisii	0	0.160944	5.17704	1.09979	5.17704	2.09227	2.76288	3.54077	3.99678	4.53326	6.73283	3.54077	7.0279	2.73605	3.05794	3.24571	1.55579	6.06223	1.01931	1.07296	35.4077
Leptospira barantonii	0	0.154361	5.24826	1.26061	5.06818	1.98096	2.82995	4.19347	4.09056	4.27065	6.56033	3.34448	7.40931	2.62413	3.11294	3.47312	1.67224	6.30306	0.977618	1.20916	34.2166
Leptospira adleri	0.0267881	0.160729	5.4112	1.23225	4.84865	1.98232	2.7056	3.8307	3.99143	4.25931	6.83097	3.56282	6.85776	2.62523	3.08063	3.24136	1.66086	6.05411	1.01795	1.28583	35.3335
Leptospira gomenensis	0	0.166021	4.86995	1.21749	5.03597	2.18594	2.73935	3.68013	3.95683	4.59325	6.61317	3.48644	7.1389	2.85003	3.20974	3.09906	1.63254	6.28113	0.968456	1.3005	34.9751
Leptospira tipperaryensis	0	0.150905	5.45775	1.18209	5.00503	1.93662	2.91751	4.1499	4.0493	4.27565	6.9165	3.29477	6.99195	2.64085	3.16901	3.49598	1.78571	6.61469	1.00604	1.15694	33.8028
Leptospira stimsonii	0.0244798	0.146879	5.04284	1.19951	4.847	1.83599	2.83966	3.72093	4.01469	4.21053	6.73195	3.45165	6.78091	2.52142	3.10894	3.0355	1.64015	5.87515	0.954712	1.37087	36.6463
Leptospira yasudae	0.0505817	0.151745	4.9823	1.31512	4.93171	1.9474	2.95903	4.22357	3.81892	4.35003	6.57562	3.36368	6.95498	2.68083	3.16136	3.36368	1.46687	6.39858	1.01163	1.28983	35.0025
Leptospira ainazelensis	0.0245339	0.147203	5.10304	1.27576	4.68597	1.93817	2.67419	3.68008	3.97448	3.97448	7.04122	3.82728	6.86948	2.37978	3.0422	3.1158	1.54563	5.83906	0.95682	1.4475	36.4573
Leptospira ainlahdjerensis	0	0.149514	5.1084	1.34563	4.95888	1.91876	2.64142	3.68801	4.03688	4.26115	6.80289	3.48866	6.85273	2.44206	3.06504	3.26439	1.54498	6.05532	0.971842	1.37055	36.0329
Leptospira sanjuanensis	0	0.15448	4.99485	1.39032	4.68589	1.90525	2.78064	3.83625	3.73326	4.32544	6.9001	3.88774	6.92585	2.60041	3.11535	3.29557	1.36457	6.35942	0.978373	1.44181	35.3244
Leptospira broomii	0.0265604	0.159363	5.15272	1.19522	5.12616	1.83267	3.05445	4.51527	4.35591	4.19655	6.64011	3.58566	6.98539	2.57636	3.18725	3.50598	1.48738	6.48074	0.929615	1.32802	33.6786
Leptospira fainei	0.0269469	0.161681	5.2277	1.23956	5.17381	1.91323	3.0989	4.58098	4.3654	4.25761	6.65589	3.9073	6.97925	2.72164	3.20668	3.61089	1.56292	6.41337	0.943142	1.29345	32.6597
Leptospira inadai	0.0271223	0.162734	5.31598	1.24763	5.18036	1.89856	3.17331	4.42094	4.33957	4.36669	6.53648	4.09547	7.13317	2.68511	3.09194	3.41741	1.35612	6.15677	0.949281	1.32899	33.1164
Leptospira licerasiae	0.0800427	0.160085	5.3095	1.33404	5.09605	1.94771	3.12166	4.29562	4.0555	4.24226	6.21665	3.33511	6.67022	2.85486	3.17503	3.73533	1.36073	5.97652	1.06724	1.60085	34.365
Leptospira wolffii	0.0539665	0.1619	5.4776	1.18726	5.26174	2.05073	2.86023	3.93956	4.26336	4.29034	6.6109	3.48084	6.58392	2.83324	3.21101	4.20939	1.48408	6.47598	1.05235	1.4571	33.0545
Leptospira venezuelensis	0.103627	0.15544	5.18135	1.1658	5.23316	1.99482	2.90155	4.19689	4.2228	4.11917	6.39896	3.21244	6.45078	2.87565	3.34197	3.8601	1.39896	6.1399	0.984456	1.32124	34.7409
Leptospira haakeii	0.0534474	0.160342	5.39818	1.20257	5.26456	2.00428	3.01978	4.24906	4.35596	4.24906	6.70764	3.09995	6.68092	2.99305	3.31374	4.03528	1.52325	6.38696	0.988776	1.25601	33.0572
Leptospira hartskeerlii	0.0824176	0.164835	5.46703	1.18132	5.35714	1.97802	3.04945	4.25824	4.17582	4.42308	6.23626	3.32418	6.67582	2.99451	3.24176	3.81868	1.51099	6.4011	1.04396	1.45604	33.1593
Leptospira neocaledonica	0.0798085	0.159617	5.18755	1.22373	5.29396	1.99521	3.03272	4.22985	4.12344	4.25645	6.33147	3.35196	6.41128	2.95291	3.27215	3.83081	1.48976	6.35807	1.01091	1.40995	33.9984
Leptospira perolatii	0.0914913	0.182983	5.55047	1.31138	5.45898	2.19579	3.44617	4.51357	4.57457	4.94053	5.97743	3.56816	7.19732	2.68375	3.08021	3.84263	1.58585	6.58737	1.12839	1.43336	30.6496
Leptospira saintgironsiae	0.0818107	0.163621	5.26316	1.19989	5.34497	1.99073	2.99973	4.3087	4.17235	4.3087	6.51759	3.32697	6.65394	2.94519	3.2997	3.81783	1.44532	6.27216	1.06354	1.2817	33.5424
Leptospira andrefontaineae	0.0529101	0.15873	5.29101	1.2963	5.29101	2.01058	2.85714	4.20635	4.2328	4.17989	6.42857	3.25397	6.48148	3.04233	3.14815	3.86243	1.37566	6.26984	1.0582	1.40212	34.1005
Leptospira dzoumogneensis	0.0542741	0.162822	5.29172	1.30258	5.26459	1.981	2.9308	4.26052	4.26052	4.34193	6.40434	3.60923	6.64858	3.06649	3.1479	3.93487	1.35685	6.45862	1.00407	1.35685	33.1615
Leptospira fletcheri	0.060551	0.151378	5.72207	1.45322	5.41932	2.11929	3.05783	4.96518	4.3294	4.72298	6.23675	3.72389	7.4175	2.7248	3.45141	3.42113	1.39267	6.0551	1.05964	1.2413	31.2746
Leptospira fluminis	0.0601866	0.150466	5.74782	1.3241	5.50707	2.16672	3.1598	4.84502	4.39362	4.81493	5.808	3.73157	7.58351	2.64821	3.40054	3.31026	1.47457	6.01866	1.05327	1.23382	31.5679
Leptospira johnsonii	0.0826446	0.165289	5.427	1.15702	5.39945	1.98347	3.1405	4.32507	4.43526	4.43526	6.1708	3.22314	6.72176	2.92011	3.33333	3.96694	1.37741	6.66667	1.04683	1.29477	32.7273
Leptospira koniamboensis	0.104357	0.156535	5.34829	1.2001	5.34829	2.00887	3.05244	4.1221	4.17428	4.22645	6.44404	3.36551	6.31359	2.94808	3.26115	3.86121	1.461	6.52231	0.965301	1.33055	33.7855
Leptospira langatensis	0.0561482	0.168445	5.36216	1.29141	5.33408	2.07748	3.36889	4.35149	4.15497	4.49186	6.37282	3.22852	6.76586	2.80741	3.17238	3.87423	1.40371	6.54127	1.03874	1.43178	32.7063
Leptospira sarikeiensis	0.0523834	0.15715	5.10739	1.30959	5.15977	2.01676	3.22158	4.03353	4.26925	4.24306	6.94081	3.27397	6.44316	2.77632	3.37873	3.64065	1.5977	6.05029	1.10005	1.36197	33.8659
Leptospira selangorensis	0.0531208	0.159363	5.47145	1.19522	5.28552	2.04515	3.05445	4.24967	4.27623	4.19655	6.64011	3.05445	6.64011	2.97477	3.32005	4.09031	1.46082	6.34794	1.0093	1.2749	33.2005
Leptospira semungkikensis	0.0570451	0.171135	5.47633	1.1409	5.50485	2.08214	3.22305	4.59213	4.27838	4.50656	6.50314	3.30861	6.81689	2.73816	3.28009	3.82202	1.54022	6.47461	1.08386	1.25499	32.1449
Leptospira biflexa	0.0281849	0.140924	5.27057	1.21195	5.32694	2.22661	3.24126	4.42503	3.66404	4.59414	5.86246	3.63585	7.24352	2.9876	3.354	4.03044	1.35287	6.708	1.09921	1.38106	32.2153
Leptospira yanagawae	0.0280505	0.140252	5.21739	1.23422	5.16129	2.27209	3.1136	4.26367	3.53436	4.57223	5.97475	4.29173	6.95652	2.9453	3.25386	3.84292	1.26227	6.84432	1.06592	1.43058	32.5947
Leptospira levettii	0.0284091	0.142045	5.25568	1.25	5.34091	2.1875	3.23864	4.40341	3.63636	4.60227	5.65341	3.46591	7.24432	3.23864	3.29545	4.0625	1.33523	6.96023	1.16477	1.36364	32.1307
Leptospira bouyouniensis	0.0271887	0.135943	4.89396	1.1963	5.27461	2.25666	3.18108	4.02393	3.72485	4.40457	6.17183	3.39859	7.04187	2.96357	3.23545	3.91517	1.38662	6.66123	1.08755	1.27787	33.7412
Leptospira ellinghausenii	0.0266951	0.133476	4.9653	1.30806	5.25894	2.10892	3.15003	4.03097	3.49706	4.378	5.87293	3.57715	7.34116	2.96316	3.17672	3.92419	1.30806	6.80726	1.0945	1.38815	33.6893
Leptospira jelokensis	0.0271665	0.135833	4.86281	1.11383	5.05297	2.14616	3.09698	4.21081	3.58598	4.48248	5.9223	3.85765	7.66096	3.01548	2.98832	3.83048	1.27683	6.79163	1.05949	1.54849	33.3333
Leptospira kemamanensis	0.0295334	0.147667	5.46367	1.21087	5.46367	2.33314	3.04194	4.40047	3.66214	4.66627	5.43414	3.86887	6.99941	3.13054	3.24867	4.04607	1.329	6.73361	1.12227	1.44714	32.2209
Leptospira meyeri	0.0267165	0.133583	5.10286	1.25568	5.23644	2.21747	3.28613	4.0342	3.5533	4.3548	6.25167	3.33957	7.13332	3.15255	3.25942	4.11435	1.44269	6.67913	1.04194	1.54956	32.8346
Leptospira terpstrae	0.0270051	0.135026	5.13097	1.21523	5.21199	2.18742	3.26762	4.02376	3.51067	4.32082	6.23819	3.59168	7.10235	3.1326	3.42965	4.02376	1.53929	6.64326	1.08021	1.26924	32.9193
Leptospira vanthielii	0.0267594	0.133797	4.92374	1.23093	5.27161	2.22103	3.23789	3.88012	3.559	4.30827	6.5293	4.04067	6.95745	3.10409	3.15761	4.09419	1.41825	6.34199	1.01686	1.73936	32.8071
Leptospira wolbachii	0.0273598	0.136799	5.08892	1.31327	5.41724	2.27086	3.17373	4.10397	3.39261	4.37756	6.18331	3.52941	7.30506	3.11902	3.33789	4.10397	1.39535	6.48427	1.01231	1.72367	32.5034
Leptospira brenneri	0.0269034	0.134517	5.05784	1.18375	5.19236	2.28679	3.36293	4.00861	3.55125	4.33145	6.02637	3.22841	7.15631	3.04009	3.41673	3.82029	1.39898	6.45682	1.12994	1.34517	33.8445
Leptospira harrisiae	0.0279174	0.139587	5.33222	1.17253	5.55556	2.31714	3.32217	3.96427	3.74093	4.41094	6.33724	3.12674	7.48185	3.2105	3.26633	4.04802	1.67504	6.86767	1.08878	1.47962	31.435
Leptospira bandrabouensis	0.0273373	0.136687	5.13942	1.28486	5.30344	2.21432	3.28048	3.85457	3.52652	4.56534	6.28759	3.38983	7.51777	3.06178	3.22581	3.99125	1.36687	6.67031	1.03882	1.64024	32.4768
Leptospira bourretii	0.026295	0.131475	4.99606	1.23587	5.04865	2.15619	3.26058	3.99684	3.60242	4.18091	6.49487	3.47094	7.25743	3.1554	3.28688	3.81278	1.39364	6.38969	1.0518	1.84065	33.2106
Leptospira congkakensis	0.0278319	0.139159	5.1489	1.19677	5.34372	2.33788	3.42332	4.09129	3.67381	4.36961	6.15085	3.33983	7.18063	3.11717	3.42332	4.03562	1.47509	7.09713	1.08544	1.47509	31.8675
Leptospira kanakyensis	0.0265393	0.132696	5.14862	1.19427	5.14862	2.33546	3.23779	4.19321	3.31741	4.3259	5.86518	3.1051	7.19214	3.13163	3.21125	3.90127	1.40658	6.5552	1.06157	1.56582	33.9437
Leptospira montravelensis	0.0271003	0.135501	5.09485	1.19241	5.39295	2.33062	3.33333	3.92954	3.57724	4.47154	6.15176	3.33333	7.18157	3.08943	3.17073	3.98374	1.40921	6.72087	1.02981	1.81572	32.6287
Leptospira mtsangambouensis	0.0269251	0.134626	5.2504	1.15778	5.46581	2.26171	3.33872	4.11955	3.63489	4.2811	6.08508	3.12332	7.08131	3.17717	3.33872	3.90415	1.53473	6.62359	1.05008	1.64243	32.7679
Leptospira noumeaensis	0.0269251	0.134626	4.98115	1.29241	5.30425	2.28864	3.28487	4.22725	3.50027	4.33495	6.11201	3.23102	7.16209	3.06947	3.20409	3.90415	1.40011	6.75821	1.02316	1.56166	33.1987
Leptospira perdikensis	0.0274574	0.137287	5.24437	1.20813	5.46403	2.25151	3.29489	4.31082	3.54201	4.53048	6.01318	3.18506	7.30368	3.15761	3.37727	3.98133	1.45524	6.6447	1.0983	1.23558	32.5371
Leptospira abararensis	0.0268817	0.134409	5.08065	1.23656	5.13441	2.12366	3.44086	3.89785	3.60215	4.19355	6.72043	3.41398	6.85484	3.06452	3.17204	4.1129	1.47849	6.37097	1.12903	1.47849	33.3333
Leptospira chreensis	0.0274574	0.137287	5.07963	1.37287	5.40912	2.05931	3.4871	4.14607	3.43218	4.42065	6.34267	2.99286	7.24876	3.15761	3.29489	3.98133	1.4827	6.61724	1.07084	1.53762	32.7018
Leptospira idonii	0.0286205	0.143102	5.03721	1.28792	5.75272	2.40412	3.09101	4.23583	3.60618	4.57928	6.18203	3.74928	7.46995	3.14825	3.74928	4.09273	1.31654	6.63995	1.23068	1.51689	30.7384
Leptospira ilyithenensis	0.0548697	0.137174	4.85597	1.1797	5.4321	2.30453	3.37449	4.47188	3.84088	4.41701	6.50206	3.81344	6.91358	2.9904	3.26475	3.81344	1.53635	6.77641	1.15226	1.45405	31.7147
Leptospira kobayashii	0.0538068	0.134517	5.05784	1.15685	5.29997	2.25989	3.1746	4.30455	3.73957	4.33145	6.96798	3.41673	7.02179	2.87867	3.33602	3.9548	1.39898	6.86037	1.18375	1.42588	32.042
Leptospira ognonensis	0.0591716	0.147929	5.35503	1.12426	5.11834	2.36686	3.40237	4.26036	4.1716	4.88166	5.8284	3.49112	7.18935	2.63314	3.25444	3.87574	1.39053	7.24852	1.21302	1.56805	31.4201
Leptospira ryugenii	0.059952	0.14988	5.1259	1.28897	5.21583	2.39808	2.96763	3.95683	4.31655	4.88609	6.11511	3.89688	7.34412	2.81775	3.56715	3.89688	1.28897	6.68465	1.10911	1.52878	31.3849
Leptonema illini	0.0780336	0.11705	6.35973	1.1705	6.43777	2.88724	3.82364	5.26726	4.36988	5.26726	6.24268	6.59384	6.55482	3.39446	3.31643	4.29185	1.52165	6.43777	0.858369	2.14592	22.8638
Turneriella parva	0	0.0909504	6.63938	1.04593	6.50296	3.45612	4.4111	4.7749	5.22965	6.0482	6.00273	5.04775	6.63938	2.63756	3.54707	4.63847	1.59163	6.45748	0.909504	2.45566	21.8736
Borrelia anserina	0	0	2.77778	3.11111	3	4.55556	5.44444	2.55556	2	13.2222	2.77778	6.22222	6	5.88889	4	3.88889	0.222222	1.55556	2.11111	1.11111	29.5556
Borrelia coriaceae	0	0	1.88269	3.1861	1.9551	3.47574	3.54815	2.02752	1.3034	8.83418	1.81028	5.64808	4.12744	3.98262	2.82404	2.60681	0.144823	1.01376	1.37581	0.651702	49.6017
Borrelia crocidurae	0	0	2.15889	3.97237	2.07254	3.62694	4.05872	2.33161	1.5544	10.19	2.15889	4.74957	4.31779	4.31779	2.76339	3.02245	0.259067	1.29534	1.46805	0.863558	44.8187
Borrelia duttonii	0	0	1.97183	3.38028	1.59624	3.56808	3.66197	1.50235	0.938967	8.82629	1.69014	5.6338	3.75587	3.94366	2.62911	2.723	0.28169	0.938967	1.22066	0.469484	51.2676
Borrelia hermsii	0	0	2.61569	2.7163	2.7163	4.22535	5.33199	2.51509	1.81087	12.3742	2.41449	5.6338	5.5332	5.4326	3.62173	3.72233	0.100604	1.50905	1.91147	0.905433	34.9095
Borrelia hispanica	0	0	1.79931	3.46021	2.07612	3.87543	3.52941	1.86851	1.24567	8.44291	1.86851	5.81315	3.73702	3.66782	2.62976	2.49135	0.138408	0.968858	1.24567	0.692042	50.4498
Borrelia mahuryensis	0	0	2.8125	2.70833	2.39583	4.375	5.10417	2.1875	1.875	12.3958	2.1875	5.72917	6.04167	5.52083	3.64583	3.64583	0.208333	1.66667	1.77083	1.14583	34.5833
Borrelia maritima	0	0	2.87846	2.98507	3.19829	3.94456	5.54371	2.45203	1.91898	12.8998	2.45203	5.75693	5.97015	5.65032	3.51812	3.73134	0.21322	1.38593	1.81237	1.27932	32.4094
Borrelia miyamotoi	0	0	3.20102	2.94494	2.94494	4.35339	5.50576	2.8169	2.30474	15.2369	3.20102	7.17029	6.65813	6.78617	4.60948	4.48143	0.128041	1.66453	2.43278	0.896287	22.6633
Borrelia parkeri	0	0	2.72331	2.61438	2.72331	4.24837	5.11983	2.72331	1.96078	13.2898	2.50545	6.10022	5.99129	5.77342	3.81264	4.0305	0.108932	1.52505	2.06972	1.08932	31.5904
Borrelia persica	0	0	2.1978	3.63483	2.53593	4.05748	4.31107	2.1978	1.52156	10.0592	2.36686	5.32544	4.73373	4.56467	2.95858	2.95858	0.169062	1.18343	1.60609	0.845309	42.7726
Borrelia recurrentis	0	0	2.4728	3.16518	2.37389	4.1543	4.54995	2.37389	1.78042	12.1662	2.4728	5.73689	5.53907	5.24233	3.36301	3.65974	0.296736	1.38477	1.87933	0.890208	36.4985
Borreliella tachyglossi	0	0	2.94427	2.83912	2.94427	4.31125	5.88854	2.41851	1.9979	12.3028	2.62881	6.30915	5.78339	5.78339	3.99579	3.68034	0.105152	1.57729	1.89274	1.15668	31.4406
Borrelia turcica	0	0	2.62664	2.53283	2.90807	4.22139	5.4409	2.53283	1.68856	11.257	2.25141	6.19137	5.62852	5.15947	3.56473	3.37711	0.281426	1.40713	1.59475	1.21951	36.1163
Borrelia turicatae	0	0	2.59481	3.29341	2.69461	4.09182	4.99002	2.59481	1.79641	12.0758	2.39521	6.18762	5.48902	5.48902	3.59281	3.69261	0.199601	1.39721	1.89621	0.998004	34.5309
Borreliella afzelii	0	0	3.21782	2.84653	3.09406	4.08416	5.69307	2.9703	2.22772	15.2228	2.9703	6.55941	6.68317	6.43564	4.08416	4.33168	0.123762	1.73267	2.10396	1.23762	24.3812
Borreliella americana	0	0	2.91153	2.79955	3.02352	4.25532	5.71109	2.57559	1.79171	13.6618	2.68757	5.93505	6.15901	5.93505	3.69541	3.91937	0.111982	1.34378	2.01568	1.2318	30.2352
Borreliella bavariensis	0	0	3.06122	2.72109	3.1746	4.08163	5.78231	2.60771	1.92744	13.8322	2.60771	5.89569	6.23583	6.00907	3.62812	3.96825	0.113379	1.5873	1.92744	1.13379	29.7052
Borreliella bissettii	0	0	2.9703	2.75028	3.08031	4.18042	5.39054	2.64026	1.9802	13.5314	2.64026	5.83058	6.16062	5.83058	3.63036	3.74037	0.110011	1.54015	1.87019	1.32013	30.8031
Borreliella burgdorferi	0	0	2.36686	3.04311	2.62046	3.80389	4.3956	1.94421	1.52156	10.2282	2.11327	5.57904	4.6492	4.48014	2.78952	2.95858	0.0845309	1.18343	1.43702	1.01437	43.787
Borreliella californiensis	0	0	3.00668	2.78396	3.00668	4.23163	5.45657	2.56125	2.00445	13.4744	2.56125	5.79065	6.23608	5.902	3.56347	3.78619	0.111359	1.55902	1.78174	1.22494	30.9577
Borreliella chilensis	0	0	3.16384	2.59887	3.05085	4.40678	5.64972	2.71186	2.0339	13.7853	2.71186	5.87571	6.21469	5.87571	3.61582	3.9548	0.112994	1.58192	1.80791	1.24294	29.6045
Borreliella finlandensis	0	0	2.98013	2.75938	2.98013	4.30464	5.62914	2.42826	1.98675	13.5762	2.64901	5.84989	6.18102	5.84989	3.64238	3.75276	0.110375	1.43488	1.87638	1.10375	30.9051
Borreliella garinii	0	0	3.21384	2.71941	3.09023	4.07911	5.68603	2.84302	2.22497	15.0803	2.96663	6.42769	6.79852	6.42769	4.07911	4.32633	0.123609	1.73053	2.10136	1.23609	24.8455
Borreliella japonica	0	0	3.02352	2.68757	3.1355	4.3673	5.26316	2.57559	2.01568	13.4378	2.68757	5.82307	6.15901	5.93505	3.80739	3.91937	0.111982	1.45577	1.9037	1.2318	30.4591
Borreliella lanei	0	0	2.96378	2.74424	3.07355	4.28101	5.59824	2.5247	1.97585	13.5016	2.63447	5.81778	6.14709	5.81778	3.62239	3.84193	0.109769	1.53677	1.86608	1.20746	30.7355
Borreliella mayonii	0	0	2.53394	3.25792	2.89593	3.8914	4.52489	2.17195	1.53846	11.1312	2.08145	5.88235	5.06787	4.79638	2.80543	3.07692	0.180995	1.26697	1.53846	1.17647	40.181
Borreliella spielmanii	0	0	2.95082	2.73224	3.06011	4.2623	5.46448	2.51366	1.96721	13.4426	2.62295	6.3388	6.12022	5.68306	3.38798	3.82514	0.10929	1.53005	1.85792	1.20219	30.929
Borreliella turdi	0	0	2.8921	2.8921	3.00334	4.22692	5.4505	2.5584	2.00222	13.6819	2.66963	5.7842	6.00667	5.89544	3.78198	3.89321	0.111235	1.55729	1.89099	1.11235	30.5895
Borreliella valaisiana	0	0	2.53283	3.37711	2.90807	3.75235	4.87805	2.43902	1.68856	11.4447	2.25141	5.62852	5.53471	4.97186	3.00188	3.2833	0.187617	1.21951	1.68856	1.21951	37.9925
Borreliella yangtzensis	0	0	2.9703	2.75028	3.19032	4.40044	5.72057	2.64026	1.9802	13.3113	2.64026	6.16062	6.05061	5.72057	3.52035	3.85039	0.110011	1.43014	2.09021	1.21012	30.253
Borrelia puertoricensis	0	0	1.8544	3.36538	1.8544	3.91484	3.36538	1.8544	1.23626	8.37912	1.64835	5.63187	3.84615	3.70879	2.67857	2.54121	0.206044	1.03022	1.30495	0.686813	50.8929
Borrelia venezuelensis	0	0	2.44131	3.09859	2.62911	4.22535	4.69484	2.25352	1.69014	11.4554	2.34742	5.6338	5.25822	5.07042	3.38028	3.47418	0.28169	1.31455	1.78404	0.938967	38.0282
Borrelia fainii	0	0	2.58264	2.99587	2.78926	4.64876	4.95868	2.47934	1.8595	12.5	2.58264	6.09504	5.68182	5.47521	3.92562	3.82231	0.309917	1.54959	1.96281	0.826446	32.9545
Borreliella andersonii	0	0	3.0543	2.82805	3.0543	3.95928	5.54299	2.48869	2.0362	13.8009	2.60181	5.76923	6.33484	5.99548	3.61991	3.95928	0.113122	1.58371	1.92308	1.13122	30.2036
Borreliella carolinensis	0	0	2.97357	2.7533	3.0837	4.18502	5.61674	2.53304	1.98238	13.5463	2.64317	5.837	6.1674	5.837	3.52423	3.85463	0.110132	1.54185	1.87225	1.21145	30.7269
Borreliella kurtenbachii	0	0	2.9703	2.75028	3.08031	4.29043	5.50055	2.53025	1.9802	13.5314	2.64026	5.72057	6.16062	5.83058	3.52035	3.85039	0.110011	1.54015	1.87019	1.21012	30.9131
Borreliella lusitaniae	0	0	3.0837	2.64317	3.19383	4.07489	5.61674	2.64317	1.98238	13.5463	2.64317	5.837	6.05727	5.72687	3.63436	3.85463	0.110132	1.43172	1.87225	1.21145	30.837
Borreliella tanukii	0	0	2.98013	2.75938	3.09051	4.30464	5.62914	2.53863	1.98675	13.4658	2.64901	5.96026	6.18102	5.84989	3.53201	3.86313	0.110375	1.43488	1.87638	1.21413	30.574
Brachyspira aalborgi	0.050813	0	6.55488	1.67683	6.6565	3.76016	8.38415	4.11585	2.48984	6.91057	4.36992	6.50407	7.16463	3.55691	2.69309	5.43699	0.711382	2.79472	1.27033	2.08333	22.815
Brachyspira alvinipulli	0.0741015	0	6.44683	1.25973	6.03927	2.70471	7.26195	3.66803	2.37125	5.44646	4.6684	5.22416	6.22453	3.66803	2.5565	5.18711	0.778066	3.14931	1.18562	2.37125	29.7147
Brachyspira hampsonii	0.0410004	0	6.76507	1.27101	6.23206	3.36203	7.13407	4.05904	2.00902	5.74006	4.14104	4.71505	6.35506	4.01804	2.66503	4.83805	0.820008	3.48503	1.06601	2.58303	28.7003
Brachyspira hyodysenteriae	0.157978	0	6.35861	1.4218	5.7267	3.35703	7.38547	4.2654	2.1722	5.7267	4.58136	4.77883	6.63507	4.54186	2.60664	5.09479	1.02686	3.39652	0.987362	2.09321	27.6856
Brachyspira innocens	0.0746826	0	6.83346	1.19492	5.75056	2.94996	6.94548	4.14488	2.1658	5.41449	4.36893	5.26512	5.97461	4.0702	2.53921	4.74235	1.00822	3.06199	1.04556	2.09111	30.3585
Brachyspira intermedia	0.115385	0	6.88462	1.19231	6.03846	3.26923	7.42308	3.92308	2.07692	5.53846	4.38462	4.26923	6.26923	4.03846	2.53846	5.19231	1.07692	3.23077	1.03846	2.07692	29.4231
Brachyspira murdochii	0.114155	0	6.621	1.25571	6.4688	3.04414	6.73516	4.2618	2.32116	5.40335	4.18569	5.09893	6.5449	3.80518	2.51142	4.98478	0.761035	3.12024	0.989346	2.05479	29.7184
Brachyspira pilosicoli	0.138058	0	7.27105	1.28854	6.39669	3.49747	7.45513	4.73999	2.57708	6.48873	4.46387	4.78601	6.48873	3.72757	2.6231	4.64795	0.874367	2.94524	1.1965	2.20893	26.185
Brachyspira suanatina	0.113766	0	6.48464	1.28934	5.65036	3.10959	7.24308	3.94388	2.23739	5.68828	4.43686	4.89192	5.95374	4.39894	2.50284	5.15738	0.834281	3.22336	0.948047	2.23739	29.6549
Brevinema andersonii	0	0	4.99391	1.94884	4.7503	4.26309	8.28258	4.7503	3.53228	13.7637	3.28867	7.30816	10.3532	5.35932	3.65408	4.5067	0.609013	2.92326	0.974421	1.70524	13.0329
Thermospira aquatica	0.0551572	0	6.01213	1.43409	5.62603	3.41975	5.40541	6.12245	2.48207	7.22559	4.19195	6.50855	7.50138	3.75069	3.14396	4.19195	0.827358	6.28792	0.937672	1.37893	23.497
Longinema margulisiae	0.0550661	0	5.837	1.43172	5.28634	3.5793	5.45154	5.67181	2.47797	7.21366	4.40529	6.3326	7.54405	4.01982	3.30396	4.29515	0.660793	6.22247	1.10132	1.81718	23.293
Treponema berlinense	0	0	4.31169	1.81818	7.06494	3.8961	4.51948	4.25974	2.33766	8.1039	6.02597	7.79221	6.33766	3.48052	2.7013	4.72727	0.311688	3.32468	1.24675	2.28571	25.4545
Treponema brenaborense	0	0	6.63993	1.3369	5.65954	3.5205	8.3779	3.38681	2.04991	6.77362	8.06595	4.90196	7.17469	3.65419	2.62923	5.83779	0.534759	3.74332	1.47059	2.49554	21.7469
Treponema bryantii	0.0422833	0	5.75053	1.56448	6.51163	3.76321	6.55391	3.72093	2.66385	6.97674	7.18816	4.73573	5.24313	3.46723	2.57928	5.36998	1.0148	4.27061	1.39535	2.74841	24.4397
Gracilinema caldarium	0.0405515	0.0405515	6.56934	1.74371	6.08273	3.52798	8.67802	4.29846	2.35199	6.36659	6.691	5.23114	5.02839	3.12247	3.20357	5.63666	0.52717	5.23114	1.54096	1.70316	22.3844
Treponema denticola	0.0432339	0	4.32339	1.46995	5.40424	2.98314	4.32339	3.71812	1.98876	6.57155	5.62041	5.14483	5.01513	3.54518	2.98314	4.92866	0.432339	2.6805	1.25378	4.49633	33.0739
Treponema maltophilum	0.0485201	0	5.72538	2.03785	5.7739	3.20233	8.10286	3.20233	2.52305	7.42358	6.93838	4.65793	4.75497	3.15381	2.95973	7.4721	0.679282	2.47453	1.50412	2.52305	24.8423
Treponema medium	0.0480769	0	5.09615	1.82692	4.32692	3.36538	5.33654	3.07692	2.78846	7.45192	5.38462	5.57692	5.19231	4.18269	3.46154	4.95192	0.528846	2.25962	1.34615	3.17308	30.625
Treponema pallidum	0	0	4.71698	2.62055	2.62055	3.87841	4.19287	3.3543	1.99161	13.3124	3.45912	6.49895	6.60377	5.34591	4.8218	4.19287	0.314465	2.51572	2.20126	0.838574	26.5199
Treponema paraluiscuniculi	0	0	4.73684	2.63158	2.63158	3.78947	4.21053	3.26316	2	13.4737	3.57895	6.52632	6.73684	5.36842	4.84211	4.10526	0.315789	2.31579	2.21053	0.842105	26.4211
Treponema parvum	0	0	5.54758	1.81731	6.55189	3.3955	9.70827	3.44333	2.10426	7.3649	6.12147	4.5911	5.73888	3.06074	2.86944	6.45624	0.621712	2.43902	1.67384	1.86514	24.6294
Treponema pectinovorum	0	0	4.81651	2.00688	6.65138	4.30046	5.16055	3.89908	2.29358	8.83028	5.21789	5.56193	6.5367	3.84174	3.15367	5.04587	0.516055	3.09633	1.6055	1.83486	25.6307
Treponema pedis	0	0	5.72391	1.7797	5.00241	3.2227	3.9442	4.4252	2.1645	7.26311	4.6657	5.05051	5.53151	3.9442	3.367	6.25301	0.4329	2.5974	1.443	3.5594	29.6296
Treponema peruense	0.050025	0	5.35268	1.6008	6.35318	3.95198	5.95298	4.30215	2.05103	7.75388	6.50325	7.05353	6.15308	3.45173	2.55128	4.05203	0.50025	3.0015	1.8009	2.001	25.5628
Treponema phagedenis	0.0497018	0	5.666	1.44135	5.5666	3.67793	6.75944	4.32406	1.83897	7.45527	5.91451	7.35586	4.42346	4.37376	3.33002	6.90855	0.347913	2.38569	1.54076	2.53479	24.1054
Treponema porcinum	0.110497	0	5.52486	1.60221	7.01657	4.41989	4.53039	4.53039	2.48619	8.50829	6.68508	6.1326	6.40884	3.09392	3.09392	4.36464	0.220994	3.09392	1.54696	1.98895	24.6409
Treponema primitia	0	0	6.46221	1.71595	7.84958	3.06681	6.24315	5.43994	2.00803	5.659	6.46221	5.73202	5.36692	2.81124	2.66521	7.44797	0.766703	3.97955	1.38737	2.2636	22.6725
Treponema putidum	0.0459559	0	4.64154	1.5625	5.37684	2.94118	4.31985	3.67647	1.9761	6.61765	6.02022	5.37684	5.14706	3.26287	3.35478	4.82537	0.459559	2.48162	1.1489	4.36581	32.3989
Treponema rectale	0.148441	0	5.34389	2.0287	5.78921	4.00792	6.67986	3.95844	2.91935	7.57051	6.3335	5.83869	5.44285	3.81	2.62246	4.25532	0.296883	4.00792	1.48441	1.92974	25.5319
Treponema ruminis	0.0850702	0	4.7214	1.48873	6.63547	3.57295	6.38026	4.50872	2.29689	7.01829	8.1242	5.18928	5.44449	3.44534	2.59464	4.7214	0.425351	4.59379	1.31859	2.16929	25.2658
Treponema saccharophilum	0	0	4.76399	1.52972	5.98776	3.62762	7.47378	5.41958	1.79196	6.9493	6.42483	5.72552	5.06993	5.15734	2.62238	4.93881	0.480769	3.93357	1.26748	1.92308	24.9126
Treponema socranskii	0	0	5.43627	1.78164	5.8931	3.70032	7.81179	3.28917	2.23847	7.35496	5.619	5.84742	5.11649	2.96939	2.78666	6.21288	0.319781	2.32983	1.73595	1.73595	27.8209
Treponema succinifaciens	0	0	4.95669	1.73244	5.10106	3.89798	5.10106	4.33109	1.82868	7.65159	7.07411	7.84408	5.72666	3.27238	2.74302	4.52358	0.240616	2.98364	1.63619	1.82868	27.5265
Treponema vincentii	0.0472367	0	4.91261	2.22012	4.15683	3.11762	4.81814	3.25933	2.73973	7.55786	5.38498	6.188	4.95985	4.01512	3.30657	5.19603	0.614077	2.36183	1.51157	2.73973	30.8928
Treponema zioleckii	0.0394477	0	4.3787	1.38067	5.99606	3.31361	6.70611	4.65483	1.85404	6.35108	6.74556	4.97041	5.16765	4.53649	3.07692	4.97041	0.670611	3.98422	1.22288	2.24852	27.7318
Teretinema zuelzerae	0	0	5.60327	1.59509	5.97137	3.39468	8.13906	4.08998	2.00409	5.97137	7.89366	4.98978	5.03067	3.88548	2.78119	5.68507	0.572597	5.72597	1.84049	1.75869	23.0675
Breznakiella homolactica	0.0299222	0.0299222	6.79234	1.04728	5.83483	2.93238	8.55775	3.17175	2.18432	5.08677	8.13884	3.85996	5.62537	2.51346	2.51346	8.28845	1.13704	4.5781	1.37642	2.27409	24.0275
Brucepastera parasyntrophica	0.0491159	0.0491159	5.99214	1.2279	5.15717	3.19253	5.20629	2.79961	1.81729	6.87623	7.22004	4.86248	6.87623	4.22397	3.04519	3.83104	0.834971	5.00982	1.47348	2.70138	27.554
Leadbettera azotonutricia	0.0370782	0	7.08194	1.26066	5.89544	3.00334	7.97182	4.96848	1.96515	5.9696	6.34038	6.08083	4.63478	2.41009	2.81795	7.37857	0.704486	4.30108	1.44605	2.11346	23.6188
Entomospira culicis	0.0750188	0.0750188	5.02626	2.10053	4.05101	3.97599	7.57689	3.37584	2.32558	9.90248	3.37584	6.22656	6.37659	4.12603	3.6009	5.70143	0.150038	1.42536	1.27532	1.65041	27.6069
Entomospira entomophilus	0.066357	0.066357	4.51228	2.38885	4.11413	4.04778	6.83477	3.18514	2.18978	8.75912	3.38421	5.17585	6.1712	3.78235	3.58328	4.44592	0.132714	1.3935	1.45985	1.3935	32.9131
Entomospira nematocera	0.0688231	0.0688231	4.67997	2.33999	3.92292	3.92292	6.2629	3.23469	2.13352	9.15348	3.37233	5.16173	6.40055	3.78527	3.5788	4.33586	0.137646	1.51411	1.58293	1.30764	33.0351
Alkalispirochaeta alkalica	0.0400641	0.0400641	6.93109	1.48237	6.85096	3.76603	8.45353	3.88622	2.1234	6.29006	6.77083	4.88782	5.36859	4.08654	2.96474	8.21314	0.841346	6.20994	1.52244	1.44231	17.8285
Alkalispirochaeta americana	0.0380373	0.0380373	6.7326	1.6356	6.20008	3.49943	7.87372	3.61354	2.09205	6.00989	6.54241	5.28718	4.83073	3.61354	3.15709	7.56942	0.798783	6.04793	1.36934	1.52149	21.5291
Alkalispirochaeta sphaeroplastigenens	0.0375094	0.0375094	6.45161	1.46287	6.56414	3.48837	7.91448	3.52588	1.988	5.73893	7.01425	5.92648	5.28882	4.08852	2.73818	7.68942	0.750188	6.18905	1.46287	1.72543	19.9175
Marispirochaeta aestuarii	0.0318674	0.0318674	8.09433	1.11536	6.46909	3.12301	8.95475	4.42957	2.645	5.28999	7.32951	4.74825	5.16252	3.18674	3.09114	5.83174	1.17909	6.37349	1.33843	1.84831	19.7259
Oceanispirochaeta crateris	0.0333333	0.1	7.8	1.3	7.03333	3.33333	8.33333	4.5	2.5	5.5	6.73333	5.3	4.76667	2.83333	2.93333	6.66667	0.6	6.23333	1.3	1.56667	20.6333
Parasphaerochaeta coccoides	0.0657462	0	7.49507	1.38067	9.07298	5.2597	11.5713	3.5503	3.09007	9.59895	7.36358	6.04865	2.62985	0.328731	3.02433	8.21828	0.262985	2.10388	1.24918	2.03813	15.6476
Bullifex porci	0	0	6.93009	1.21581	8.7538	5.22796	9.66565	3.95137	2.12766	8.57143	8.08511	6.74772	3.89058	0.303951	2.79635	8.08511	0.486322	2.00608	1.21581	2.55319	17.386
Salinispira pacifica	0.0408163	0.0408163	6.85714	1.38776	6.89796	3.63265	6.40816	3.55102	3.71429	6.16327	6.65306	6.40816	4.61224	3.14286	3.18367	6.57143	0.693878	5.91837	1.87755	2.16327	20.0816
Sediminispirochaeta bajacaliforniensis	0.0262123	0.0262123	6.63172	1.12713	6.76278	3.30275	9.72477	4.2464	1.83486	4.48231	8.519	3.85321	4.63958	2.49017	2.80472	8.36173	0.655308	6.21232	1.23198	1.54653	21.5203
Sediminispirochaeta smaragdinae	0.0256937	0.0256937	7.42549	1.18191	6.98869	3.2888	10.0206	4.111	1.82425	4.36793	8.71017	3.95683	4.29085	2.36382	2.72354	8.37616	0.668037	5.93525	1.28469	1.61871	20.8119
Sphaerochaeta globosa	0.0371885	0	7.77241	1.11566	7.88397	3.94199	11.4913	3.42135	2.78914	5.76422	9.14838	4.8717	3.64448	0.334697	2.2685	8.4418	0.557828	3.27259	0.892525	1.74786	20.6025
Sphaerochaeta halotolerans	0.0838926	0	8.30537	1.30034	7.29866	4.27852	11.0738	4.23658	2.60067	6.37584	8.68289	5.91443	3.77517	0.209732	2.30705	8.09564	0.419463	2.85235	0.880872	1.59396	19.7148
Sphaerochaeta pleomorpha	0.035727	0	7.89568	1.03608	8.00286	4.21579	11.4327	3.71561	2.42944	5.57342	8.68167	4.7517	3.89425	0.35727	2.35798	9.53912	0.392997	3.25116	1.21472	1.89353	19.3283
Spirochaeta africana	0.0453309	0	5.53037	1.54125	6.52765	3.89846	6.8903	3.49048	2.85585	6.70898	6.02901	6.07434	5.89302	3.94379	3.58114	5.80236	0.589302	6.61831	1.81324	2.13055	20.0363
Spirochaeta cellobiosiphila	0.0367377	0.0367377	5.87803	1.02866	7.42101	3.49008	7.12711	4.26157	2.09405	6.02498	7.42101	4.99633	5.51065	3.71051	3.60029	6.53931	0.881705	5.84129	1.6532	1.98384	20.4629
Spirochaeta isovalerica	0.087822	0.029274	7.66979	1.25878	7.17213	2.9274	8.31382	3.77635	2.9274	4.94731	7.96253	4.12763	4.09836	3.45433	2.98595	6.35246	0.73185	6.90867	1.05386	2.28337	20.9309
Spirochaeta lutea	0	0.0422833	6.30021	1.22622	6.55391	3.72093	8.07611	3.63636	2.7907	6.21564	7.86469	5.3277	4.77801	3.46723	3.67865	6.08879	0.591966	6.04651	1.31078	2.19873	20.0846
Spirochaeta thermophila	0.0524659	0.0524659	6.45331	1.88877	5.92865	3.46275	9.28646	5.61385	2.41343	7.55509	5.35152	5.82371	5.92865	3.72508	3.62015	5.98111	0.682057	4.82686	1.31165	1.62644	18.4155
Thiospirochaeta perfilievii	0	0.0404367	5.98463	1.49616	7.31905	3.6393	8.04691	4.08411	1.9814	6.18682	8.04691	6.30813	4.32673	3.9628	3.15406	5.74201	0.566114	5.49939	1.29397	2.50708	19.814
