## Supplementary material for "Genomic functional architecture predicts ecological adaptation across a highly diverse bacterial phylum": Table S6

### Sheet: Table_S6_merged
OG number	Number of species with this OG	WP code	COG category	Type of approach	Annotation
1133	167	WP_002774090.1	N	ABSENT	FlgK
2962	167	WP_037545349.1	N	ABSENT	FlgE
3874	167	AJA90015.1	N	ABSENT	FlgL
5794	167	WP_271434287.1	N	ABSENT	FliM
8498	167	WP_167694771.1	N	ABSENT	FlhO
17339	167	WP_002768775.1	N	ABSENT	FlgC
17976	167	WP_014805143.1	N	ABSENT	FlgB
1133	167	WP_002774090.1	N	LOST	FlgK
2962	167	WP_037545349.1	N	LOST	FlgE
3874	167	AJA90015.1	N	LOST	FlgL
5794	167	WP_271434287.1	N	LOST	FliM
8498	167	WP_167694771.1	N	LOST	FlhO
17339	167	WP_002768775.1	N	LOST	FlgC
17976	167	WP_014805143.1	N	LOST	FlgB
2744	167	WP_147615956.1	NU	ABSENT	FliI
2744	167	WP_147615956.1	NU	LOST	FliI
7796	166	WP_015711745.1	D	ABSENT	FlhG
7796	166	WP_015711745.1	D	LOST	FlhG
931	166	WP_014488286.1	M	ABSENT	MrdA
931	166	WP_014488286.1	M	LOST	MrdA
1635	166	WP_078929916.1	N	ABSENT	FliF
9055	166	WP_012387231.1	N	ABSENT	MotB
9120	166	WP_246473170.1	N	ABSENT	FliP
9668	166	WP_015711247.1	N	ABSENT	FlgG
10108	166	WP_041948236.1	N	ABSENT	MotA
1635	166	WP_078929916.1	N	LOST	FliF
9055	166	WP_012387231.1	N	LOST	MotB
9120	166	WP_246473170.1	N	LOST	FliP
9668	166	WP_015711247.1	N	LOST	FlgG
10108	166	WP_041948236.1	N	LOST	MotA
8135	166	WP_002706277.1	S	ABSENT	Unknown
8135	166	WP_002706277.1	S	LOST	Unknown
5717	165	WP_253724863.1	N	ABSENT	FliG
5717	165	WP_253724863.1	N	LOST	FliG
963	165	WP_156104553.1	V	ABSENT	TadD-like
963	165	WP_156104553.1	V	LOST	TadD-like
790	164	WP_013945451.1	N	ABSENT	FliD
837	164	WP_273391822.1	N	ABSENT	FlhA
790	164	WP_013945451.1	N	LOST	FliD
837	164	WP_273391822.1	N	LOST	FlhA
5804	163	WP_014625725.1	I	ABSENT	GpsA
2565	163	WP_013758242.1	J	ABSENT	GatA
1084	163	WP_014805023.1	L	ABSENT	FapA
1084	163	WP_014805023.1	L	LOST	FapA
2363	161	WP_147616006.1	J	ABSENT	GatB
5962	160	WP_253727241.1	S	ABSENT	MltG
2418	158	WP_002772317.1	D	ABSENT	MrdB
7258	158	WP_015707656.1	N	ABSENT	FliH
17890	158	WP_013243906.1	N	ABSENT	FliS
9878	158	WP_002772586.1	NU	ABSENT	FliR
24536	155	WP_004462873.1	T	ABSENT	CsrA
4447	154	WP_011670384.1	N	ABSENT	FlhB
8610	148	WP_015706808.1	J	ABSENT	KsgA
9398	148	WP_002770461.1	L	ABSENT	XthA
17271	148	WP_024267555.1	N	ABSENT	FliW
2387	145	WP_253726212.1	F	ABSENT	GlpK
23608	143	WP_010882162.1	N	ABSENT	FliQ
16046	141	WP_014625391.1	F	ABSENT	NdK
6383	141	WP_301365244.1	N	ABSENT	FlaB
1230	140	WP_149569127.1	K	ABSENT	RpoD
6074	139	WP_041611429.1	S	ABSENT	MoxR
9268	128	WP_013112715.1	K	LOST	FliA
9070	122	WP_013945094.1	-	LOST	Unknown
4172	121	WP_006189340.1	T	LOST	Crp-like
7921	91	WP_013945251.1	NT	LOST	CheR
2579	85	WP_013945219.1	M	LOST	LolE
15980	85	WP_246208802.1	NT	LOST	CheW
313	84	WP_301394366.1	M	LOST	PBP-3
6998	83	WP_013969071.1	-	LOST	Unknown
5090	83	WP_014623731.1	D	LOST	YlxH
6818	83	WP_028973574.1	G	LOST	AgmK
15131	83	WP_167703439.1	N	LOST	FliL
4749	83	WP_002702556.1	S	LOST	LapB-like
6649	83	WP_015707745.1	S	LOST	Unknown
6262	82	WP_052078941.1	S	LOST	PBP-like
4123	80	WP_020965004.1	-	LOST	Unknown
3155	80	WP_041611475.1	G	LOST	LapB
2051	45	WP_245534788.1	E	LOST	OppA
4952	44	WP_037546543.1	M	LOST	NeuB
4437	42	WP_014456686.1	NT	LOST	CheB
15020	42	WP_273314158.1	T	LOST	STAS-like
10394	41	WP_149485305.1	N	LOST	FlaA
3115	40	WP_016526107.1	-	LOST	Unknown
13098	40	WP_013968488.1	L	LOST	PolC
